# The Identification Markers of activated myofibroblast subsets in the Human Lung Fibrosis Ecosystem via integrated omics Analysis

**DOI:** 10.1101/2024.07.21.604481

**Authors:** Ying Zheng, Zhihong Song, Shifeng Li, Bin Cao, Hongping Wu

## Abstract

**Background:** The aberrant remodeling of the extracellular matrix (ECM) is closely associated with lung fibrosis. However, the mechanisms underlying ECM remodeling in pulmonary fibrosis (PF) remain unclear. The advent of single-cell RNA sequencing (scRNA-seq) has provided valuable insights into the diverse phenotypic and functional characteristics of human PF. Nevertheless, the dynamic of ECM remodeling in terms of ECM synthesizing and the potential activating markers of myofibroblasts in the human PF microenvironment still needs to be investigated.

**Methods:** We performed integrative scRNA-seq analyses on high-fidelity PF data from a public platform by filtering out the low-quality counts and doublets using two doublet prediction methods. Next, we investigated the dynamic of the ECM signature in diverse cells in PF and screened the potential markers of myofibroblasts via fitting a successful polynomial regression model. Finally, the markers of activated myofibroblasts were identified using bulk RNA-seq of pulmonary tissue.

**Results:** First, we depicted the pathogenic landscape and demonstrated the heterogeneity of ECM in PF by integratively analyzing single-cell RNA-seq data, and we hypothesized that myofibroblasts played a significant role in ECM formation. Second, our results successfully displayed the biological dynamic changes of ECM and investigated the 73 positive correlated genes of myofibroblasts in PF via a polynomial regression model. Then, the bulk RNA-seq results further identified eight new activating markers of myofibroblasts, such as MFAP2, MXRA5, and LRRC17 via transcriptomic signature, correlation and ROC scores. Finally, the results of cell-cell interaction indicated that myeloid cells may be involved in regulating ECM remodeling through proliferation mediated by myofibroblasts that secrete POSTN, suggesting that ECM remodeling in PF is a complex and multi-participated process.

**Conclusions:** In summary, we provided insights into the contributions of ECM in human PF by integrative analysis and highlighted potential clinical utilities of myofibroblast subsets as therapeutic targets.
