## Supplemental Table 1 for "The Identification Markers of activated myofibroblast subsets in the Human Lung Fibrosis Ecosystem via integrated omics Analysis"

### Sheet: Sheet1
Project	Library_id	Group	Sample_id	Age	Gender	Raw_cell	Raw_gene	Filter_cells		Pre_gene	doubletdetection		scrublet_doublet		final_doublet
									Pre_cells		doublet	singlet	doublet	singlet	doublet	singlet
gse122960	GSM3489182	Control	Don_01_01	63	Female	737280	33694	861	6353	29334	284	6069	213	6140	446	5907
gse122960	GSM3489183	IPF	IPF_01_01	66	Male	737280	33694	649	4514	29334	42	4472	3	4511	220	4294
gse122960	GSM3489184	IPF	IPF_01_02	60	Male	737280	33694	766	3390	29334	7	3383	5	3385	342	3048
gse122960	GSM3489185	Control	Don_01_02	55	Male	737280	33694	532	6315	29334	150	6165	130	6185	2399	3916
gse122960	GSM3489186	IPF	IPF_01_05	71	Female	737280	33694	795	2079	29334	0	2079	2	2077	129	1950
gse122960	GSM3489187	Control	Don_01_03	29	Female	737280	33694	375	6641	29334	235	6406	186	6455	3024	3617
gse122960	GSM3489188	IPF	IPF_01_03	68	Male	737280	33694	1558	9909	29334	141	9768	1	9908	4511	5398
gse122960	GSM3489189	Control	Don_01_04	57	Female	737280	33694	982	8316	29334	287	8029	183	8133	5630	2686
gse122960	GSM3489190	IPF	IPF_01_04	72	Female	737280	33694	724	5249	29334	228	5021	70	5179	2717	2532
gse122960	GSM3489191	Control	Don_01_05	49	Female	737280	33694	404	9695	29334	174	9521	225	9470	751	8944
gse122960	GSM3489193	Control	Don_01_06	22	Female	737280	33694	900	8273	29334	96	8177	186	8087	1051	7222
gse122960	GSM3489194	SSC-ILD	SSC-ILD_01_01	39	Female	737280	33694	1009	7244	29334	110	7134	105	7139	409	6835
gse122960	GSM3489195	Control	Don_01_07	47	Female	737280	33694	1282	12903	29334	736	12167	522	12381	7679	5224
gse122960	GSM3489197	Control	Don_01_08	21	Male	737280	33694	1532	26521	29334	2716	23805	0	26521	14338	12183
gse122960	GSM3489198	SSC-ILD	SSC_ILD_01_02	53	Female	737280	33694	848	11064	29334	500	10564	286	10778	949	10115
gse128033	GSM3660641	Control	Don_02_01	76	Male	737280	33694	19	950	29334	0	950	2	948	353	597
gse128033	GSM3660642	Control	Don_02_02	56	Male	737280	33694	30	1243	29334	0	1243	2	1241	465	778
gse128033	GSM3660643	Control	Don_02_02	56	Male	737280	33694	31	1375	29334	0	1375	1	1374	556	819
gse128033	GSM3660644	Control	Don_02_03	55	Male	737280	33694	449	3363	29334	12	3351	19	3344	347	3016
gse128033	GSM3660645	Control	Don_02_04	57	Female	737280	33694	355	4741	29334	12	4729	6	4735	472	4269
gse128033	GSM3660646	Control	Don_02_05	18	Male	737280	33694	164	3409	29334	37	3372	13	3396	312	3097
gse128033	GSM3660647	Control	Don_02_06	23	Female	737280	33694	378	4819	29334	6	4813	10	4809	722	4097
gse128033	GSM3660648	Control	Don_02_06	23	Female	737280	33694	1078	7254	29334	19	7235	3	7251	1578	5676
gse128033	GSM3660651	IPF	IPF_02_01	70	Female	737280	33694	465	5956	29334	28	5928	6	5950	471	5485
gse128033	GSM3660652	IPF	IPF_02_01	70	Female	737280	33694	894	4908	29334	22	4886	26	4882	388	4520
gse128033	GSM3660653	IPF	IPF_02_01	70	Female	737280	33694	805	5360	29334	13	5347	0	5360	645	4715
gse128033	GSM3660654	IPF	IPF_02_02	69	Male	737280	33694	969	3256	29334	5	3251	42	3214	104	3152
gse128033	GSM3660655	IPF	IPF_02_02	69	Male	737280	33694	249	2446	29334	0	2446	8	2438	283	2163
gse128033	GSM3660656	IPF	IPF_02_02	69	Male	737280	33694	852	2644	29334	11	2633	31	2613	84	2560
gse128033	GSM3660657	IPF	IPF_02_03	69	Male	737280	33694	1592	2873	29334	22	2851	41	2832	140	2733
gse128033	GSM3660658	IPF	IPF_02_03	69	Male	737280	33694	630	4014	29334	9	4005	22	3992	311	3703
gse128169	GSM3666101	SSC-ILD	SSC_ILD_03_01	67	Female	737280	33694	1282	3515	29334	11	3504	34	3481	177	3338
gse128169	GSM3666102	SSC-ILD	SSC_ILD_03_01	67	Female	737280	33694	801	4148	29334	17	4131	33	4115	245	3903
gse128169	GSM3666103	SSC-ILD	SSC_ILD_03_02	43	Male	737280	33694	508	3325	29334	6	3319	10	3315	445	2880
gse128169	GSM3666104	SSC-ILD	SSC_ILD_03_02	43	Male	737280	33694	523	4297	29334	0	4297	5	4292	663	3634
gse128169	GSM3666105	SSC-ILD	SSC_ILD_03_03	53	Male	737280	33694	715	5994	29334	31	5963	91	5903	1585	4409
gse128169	GSM3666106	SSC-ILD	SSC_ILD_03_03	53	Male	737280	33694	919	6753	29334	19	6734	0	6753	1987	4766
gse128169	GSM3666107	SSC-ILD	SSC_ILD_03_04	64	Male	737280	33694	2292	3431	29334	5	3426	32	3399	326	3105
gse128169	GSM3666108	SSC-ILD	SSC_ILD_03_04	64	Male	737280	33694	1456	4751	29334	0	4751	0	4751	1387	3364
Total								30673	223291		5991	217300	2554	220737	58641	164650
IPF: idiopathic pulmonary fibrosis; SSC_ILD: Systemic sclerosis–associated ILD (interstitial lung disease)
cells which had less than 200 genes expressed were filtered
genes which had expressed in less than 3 cells were filtered
736 erythrocyte cells in singlet cell data and not analysis
