## Supplemental Table 3 for "The Identification Markers of activated myofibroblast subsets in the Human Lung Fibrosis Ecosystem via integrated omics Analysis"

sample	diagnosis	group	geo_num	library_id	batch
IPF_5478	d_02_ipf	g_02_pf	GSE231693	GSM7296259	GSE231693
SSc_5432	d_03_sscild	g_02_pf	GSE231693	GSM7296293	GSE231693
SSc_5439	d_03_sscild	g_02_pf	GSE231693	GSM7296300	GSE231693
Normal_5461	d_01_control	g_01_control	GSE231693	GSM7296282	GSE231693
IPF_5467	d_02_ipf	g_02_pf	GSE231693	GSM7296248	GSE231693
IPF_5484	d_02_ipf	g_02_pf	GSE231693	GSM7296265	GSE231693
IPF_5476	d_02_ipf	g_02_pf	GSE231693	GSM7296257	GSE231693
SSc_5435	d_03_sscild	g_02_pf	GSE231693	GSM7296296	GSE231693
SSc_5438	d_03_sscild	g_02_pf	GSE231693	GSM7296299	GSE231693
SSc_5433	d_03_sscild	g_02_pf	GSE231693	GSM7296294	GSE231693
SSc_5428	d_03_sscild	g_02_pf	GSE231693	GSM7296289	GSE231693
SSc_5429	d_03_sscild	g_02_pf	GSE231693	GSM7296290	GSE231693
Normal_5449	d_01_control	g_01_control	GSE231693	GSM7296270	GSE231693
Normal_5457	d_01_control	g_01_control	GSE231693	GSM7296278	GSE231693
IPF_5473	d_02_ipf	g_02_pf	GSE231693	GSM7296254	GSE231693
SSc_5434	d_03_sscild	g_02_pf	GSE231693	GSM7296295	GSE231693
IPF_5470	d_02_ipf	g_02_pf	GSE231693	GSM7296251	GSE231693
IPF_5485	d_02_ipf	g_02_pf	GSE231693	GSM7296266	GSE231693
Normal_5447	d_01_control	g_01_control	GSE231693	GSM7296268	GSE231693
IPF_5479	d_02_ipf	g_02_pf	GSE231693	GSM7296260	GSE231693
IPF_5472	d_02_ipf	g_02_pf	GSE231693	GSM7296253	GSE231693
IPF_5482	d_02_ipf	g_02_pf	GSE231693	GSM7296263	GSE231693
Normal_5456	d_01_control	g_01_control	GSE231693	GSM7296277	GSE231693
SSc_5440	d_03_sscild	g_02_pf	GSE231693	GSM7296301	GSE231693
SSc_5436	d_03_sscild	g_02_pf	GSE231693	GSM7296297	GSE231693
Normal_5455	d_01_control	g_01_control	GSE231693	GSM7296276	GSE231693
SSc_5426	d_03_sscild	g_02_pf	GSE231693	GSM7296287	GSE231693
SSc_5441	d_03_sscild	g_02_pf	GSE231693	GSM7296302	GSE231693
IPF_5481	d_02_ipf	g_02_pf	GSE231693	GSM7296262	GSE231693
IPF_5477	d_02_ipf	g_02_pf	GSE231693	GSM7296258	GSE231693
SSc_5445	d_03_sscild	g_02_pf	GSE231693	GSM7296306	GSE231693
Normal_5452	d_01_control	g_01_control	GSE231693	GSM7296273	GSE231693
IPF_5471	d_02_ipf	g_02_pf	GSE231693	GSM7296252	GSE231693
SSc_5427	d_03_sscild	g_02_pf	GSE231693	GSM7296288	GSE231693
Normal_5460	d_01_control	g_01_control	GSE231693	GSM7296281	GSE231693
Normal_5462	d_01_control	g_01_control	GSE231693	GSM7296283	GSE231693
SSc_5431	d_03_sscild	g_02_pf	GSE231693	GSM7296292	GSE231693
Normal_5464	d_01_control	g_01_control	GSE231693	GSM7296285	GSE231693
IPF_5474	d_02_ipf	g_02_pf	GSE231693	GSM7296255	GSE231693
Normal_5451	d_01_control	g_01_control	GSE231693	GSM7296272	GSE231693
Normal_5446	d_01_control	g_01_control	GSE231693	GSM7296267	GSE231693
Normal_5458	d_01_control	g_01_control	GSE231693	GSM7296279	GSE231693
IPF_5480	d_02_ipf	g_02_pf	GSE231693	GSM7296261	GSE231693
Normal_5448	d_01_control	g_01_control	GSE231693	GSM7296269	GSE231693
IPF_5483	d_02_ipf	g_02_pf	GSE231693	GSM7296264	GSE231693
SSc_5437	d_03_sscild	g_02_pf	GSE231693	GSM7296298	GSE231693
Normal_5453	d_01_control	g_01_control	GSE231693	GSM7296274	GSE231693
Normal_5454	d_01_control	g_01_control	GSE231693	GSM7296275	GSE231693
IPF_5466	d_02_ipf	g_02_pf	GSE231693	GSM7296247	GSE231693
Normal_5459	d_01_control	g_01_control	GSE231693	GSM7296280	GSE231693
Normal_5450	d_01_control	g_01_control	GSE231693	GSM7296271	GSE231693
SSc_5430	d_03_sscild	g_02_pf	GSE231693	GSM7296291	GSE231693
SSc_5444	d_03_sscild	g_02_pf	GSE231693	GSM7296305	GSE231693
IPF_5468	d_02_ipf	g_02_pf	GSE231693	GSM7296249	GSE231693
IPF_5469	d_02_ipf	g_02_pf	GSE231693	GSM7296250	GSE231693
SSc_5443	d_03_sscild	g_02_pf	GSE231693	GSM7296304	GSE231693
Normal_5463	d_01_control	g_01_control	GSE231693	GSM7296284	GSE231693
Normal_5465	d_01_control	g_01_control	GSE231693	GSM7296286	GSE231693
SSc_5442	d_03_sscild	g_02_pf	GSE231693	GSM7296303	GSE231693
IPF_5475	d_02_ipf	g_02_pf	GSE231693	GSM7296256	GSE231693
GSM1267256	d_01_control	g_01_control	GSE52463	GSM1267256	GSE52463
GSM1267257	d_01_control	g_01_control	GSE52463	GSM1267257	GSE52463
GSM1267258	d_01_control	g_01_control	GSE52463	GSM1267258	GSE52463
GSM1267259	d_01_control	g_01_control	GSE52463	GSM1267259	GSE52463
GSM1267260	d_01_control	g_01_control	GSE52463	GSM1267260	GSE52463
GSM1267261	d_01_control	g_01_control	GSE52463	GSM1267261	GSE52463
GSM1267262	d_01_control	g_01_control	GSE52463	GSM1267262	GSE52463
GSM1267263	d_02_ipf	g_02_pf	GSE52463	GSM1267263	GSE52463
GSM1267264	d_02_ipf	g_02_pf	GSE52463	GSM1267264	GSE52463
GSM1267265	d_02_ipf	g_02_pf	GSE52463	GSM1267265	GSE52463
GSM1267266	d_02_ipf	g_02_pf	GSE52463	GSM1267266	GSE52463
GSM1267267	d_02_ipf	g_02_pf	GSE52463	GSM1267267	GSE52463
GSM1267268	d_02_ipf	g_02_pf	GSE52463	GSM1267268	GSE52463
GSM1267269	d_02_ipf	g_02_pf	GSE52463	GSM1267269	GSE52463
GSM1267270	d_02_ipf	g_02_pf	GSE52463	GSM1267270	GSE52463
GSM2213994	d_02_ipf	g_02_pf	GSE83717	GSM2213994	GSE83717
GSM2213995	d_02_ipf	g_02_pf	GSE83717	GSM2213995	GSE83717
GSM2213996	d_02_ipf	g_02_pf	GSE83717	GSM2213996	GSE83717
GSM2213997	d_02_ipf	g_02_pf	GSE83717	GSM2213997	GSE83717
GSM2213998	d_02_ipf	g_02_pf	GSE83717	GSM2213998	GSE83717
GSM2213999	d_02_ipf	g_02_pf	GSE83717	GSM2213999	GSE83717
GSM2214000	d_01_control	g_01_control	GSE83717	GSM2214000	GSE83717
GSM2214001	d_01_control	g_01_control	GSE83717	GSM2214001	GSE83717
GSM2214002	d_01_control	g_01_control	GSE83717	GSM2214002	GSE83717
GSM2214003	d_01_control	g_01_control	GSE83717	GSM2214003	GSE83717
GSM2214004	d_01_control	g_01_control	GSE83717	GSM2214004	GSE83717
GSM2433098	d_02_ipf	g_02_pf	GSE92592	GSM2433098	GSE92592
GSM2433099	d_02_ipf	g_02_pf	GSE92592	GSM2433099	GSE92592
GSM2433100	d_02_ipf	g_02_pf	GSE92592	GSM2433100	GSE92592
GSM2433101	d_02_ipf	g_02_pf	GSE92592	GSM2433101	GSE92592
GSM2433102	d_02_ipf	g_02_pf	GSE92592	GSM2433102	GSE92592
GSM2433103	d_02_ipf	g_02_pf	GSE92592	GSM2433103	GSE92592
GSM2433104	d_02_ipf	g_02_pf	GSE92592	GSM2433104	GSE92592
GSM2433105	d_02_ipf	g_02_pf	GSE92592	GSM2433105	GSE92592
GSM2433106	d_02_ipf	g_02_pf	GSE92592	GSM2433106	GSE92592
GSM2433107	d_02_ipf	g_02_pf	GSE92592	GSM2433107	GSE92592
GSM2433108	d_02_ipf	g_02_pf	GSE92592	GSM2433108	GSE92592
GSM2433109	d_02_ipf	g_02_pf	GSE92592	GSM2433109	GSE92592
GSM2433110	d_02_ipf	g_02_pf	GSE92592	GSM2433110	GSE92592
GSM2433111	d_02_ipf	g_02_pf	GSE92592	GSM2433111	GSE92592
GSM2433112	d_02_ipf	g_02_pf	GSE92592	GSM2433112	GSE92592
GSM2433113	d_02_ipf	g_02_pf	GSE92592	GSM2433113	GSE92592
GSM2433114	d_02_ipf	g_02_pf	GSE92592	GSM2433114	GSE92592
GSM2433115	d_02_ipf	g_02_pf	GSE92592	GSM2433115	GSE92592
GSM2433116	d_02_ipf	g_02_pf	GSE92592	GSM2433116	GSE92592
GSM2433117	d_02_ipf	g_02_pf	GSE92592	GSM2433117	GSE92592
GSM2433118	d_01_control	g_01_control	GSE92592	GSM2433118	GSE92592
GSM2433119	d_01_control	g_01_control	GSE92592	GSM2433119	GSE92592
GSM2433120	d_01_control	g_01_control	GSE92592	GSM2433120	GSE92592
GSM2433121	d_01_control	g_01_control	GSE92592	GSM2433121	GSE92592
GSM2433122	d_01_control	g_01_control	GSE92592	GSM2433122	GSE92592
GSM2433123	d_01_control	g_01_control	GSE92592	GSM2433123	GSE92592
GSM2433124	d_01_control	g_01_control	GSE92592	GSM2433124	GSE92592
GSM2433125	d_01_control	g_01_control	GSE92592	GSM2433125	GSE92592
GSM2433126	d_01_control	g_01_control	GSE92592	GSM2433126	GSE92592
GSM2433127	d_01_control	g_01_control	GSE92592	GSM2433127	GSE92592
GSM2433128	d_01_control	g_01_control	GSE92592	GSM2433128	GSE92592
GSM2433129	d_01_control	g_01_control	GSE92592	GSM2433129	GSE92592
GSM2433130	d_01_control	g_01_control	GSE92592	GSM2433130	GSE92592
GSM2433131	d_01_control	g_01_control	GSE92592	GSM2433131	GSE92592
GSM2433132	d_01_control	g_01_control	GSE92592	GSM2433132	GSE92592
GSM2433133	d_01_control	g_01_control	GSE92592	GSM2433133	GSE92592
GSM2433134	d_01_control	g_01_control	GSE92592	GSM2433134	GSE92592
GSM2433135	d_01_control	g_01_control	GSE92592	GSM2433135	GSE92592
GSM2433136	d_01_control	g_01_control	GSE92592	GSM2433136	GSE92592
IPF_Digest_191	d_02_ipf	g_02_pf	GSE134692	GSM5060532	GSE134692
Normal_Digest_066	d_01_control	g_01_control	GSE134692	GSM5060544	GSE134692
IPF_Digest_072	d_02_ipf	g_02_pf	GSE134692	GSM5060529	GSE134692
IPF_Biopsy_053	d_02_ipf	g_02_pf	GSE134692	GSM5060516	GSE134692
Normal_Biopsy_078	d_01_control	g_01_control	GSE134692	GSM5060540	GSE134692
IPF_Biopsy_068	d_02_ipf	g_02_pf	GSE134692	GSM5060518	GSE134692
Normal_Biopsy_065	d_01_control	g_01_control	GSE134692	GSM5060539	GSE134692
Normal_Digest_033	d_01_control	g_01_control	GSE134692	GSM5060541	GSE134692
Normal_Biopsy_062	d_01_control	g_01_control	GSE134692	GSM5060538	GSE134692
IPF_Biopsy_190	d_02_ipf	g_02_pf	GSE134692	GSM5060522	GSE134692
SSc_Digest_039	d_03_sscild	g_02_pf	GSE134692	GSM5060551	GSE134692
SSc_Digest_051	d_03_sscild	g_02_pf	GSE134692	GSM5060552	GSE134692
Normal_Digest_079	d_01_control	g_01_control	GSE134692	GSM5060545	GSE134692
IPF_Digest_057	d_02_ipf	g_02_pf	GSE134692	GSM5060527	GSE134692
IPF_Biopsy_073	d_02_ipf	g_02_pf	GSE134692	GSM5060520	GSE134692
IPF_Biopsy_056	d_02_ipf	g_02_pf	GSE134692	GSM5060517	GSE134692
IPF_Biopsy_076	d_02_ipf	g_02_pf	GSE134692	GSM5060521	GSE134692
SSc_Biopsy_059	d_03_sscild	g_02_pf	GSE134692	GSM5060550	GSE134692
SSc_Digest_060	d_03_sscild	g_02_pf	GSE134692	GSM5060553	GSE134692
IPF_Digest_054	d_02_ipf	g_02_pf	GSE134692	GSM5060526	GSE134692
Normal_Digest_045	d_01_control	g_01_control	GSE134692	GSM5060542	GSE134692
IPF_Digest_048	d_02_ipf	g_02_pf	GSE134692	GSM5060525	GSE134692
SSc_Biopsy_050	d_03_sscild	g_02_pf	GSE134692	GSM5060549	GSE134692
IPF_Digest_074	d_02_ipf	g_02_pf	GSE134692	GSM5060530	GSE134692
Normal_Digest_063	d_01_control	g_01_control	GSE134692	GSM5060543	GSE134692
IPF_Biopsy_071	d_02_ipf	g_02_pf	GSE134692	GSM5060519	GSE134692
IPF_Digest_042	d_02_ipf	g_02_pf	GSE134692	GSM5060524	GSE134692
IPF_Digest_069	d_02_ipf	g_02_pf	GSE134692	GSM5060528	GSE134692
IPF_Biopsy_035	d_02_ipf	g_02_pf	GSE134692	GSM5060513	GSE134692
IPF_Biopsy_047	d_02_ipf	g_02_pf	GSE134692	GSM5060515	GSE134692
Normal_Biopsy_044	d_01_control	g_01_control	GSE134692	GSM5060537	GSE134692
IPF_Biopsy_041	d_02_ipf	g_02_pf	GSE134692	GSM5060514	GSE134692
IPF_Digest_077	d_02_ipf	g_02_pf	GSE134692	GSM5060531	GSE134692
SSc_Biopsy_038	d_03_sscild	g_02_pf	GSE134692	GSM5060548	GSE134692
IPF_Digest_036	d_02_ipf	g_02_pf	GSE134692	GSM5060523	GSE134692
GSM5965334	d_02_ipf	g_02_pf	GSE199152	GSM5965334	GSE199152
GSM5965335	d_02_ipf	g_02_pf	GSE199152	GSM5965335	GSE199152
GSM5965337	d_02_ipf	g_02_pf	GSE199152	GSM5965337	GSE199152
GSM5965338	d_02_ipf	g_02_pf	GSE199152	GSM5965338	GSE199152
GSM5965339	d_01_control	g_01_control	GSE199152	GSM5965339	GSE199152
GSM5965340	d_02_ipf	g_02_pf	GSE199152	GSM5965340	GSE199152
GSM5965341	d_02_ipf	g_02_pf	GSE199152	GSM5965341	GSE199152
GSM5965342	d_02_ipf	g_02_pf	GSE199152	GSM5965342	GSE199152
GSM5965343	d_02_ipf	g_02_pf	GSE199152	GSM5965343	GSE199152
GSM5965344	d_02_ipf	g_02_pf	GSE199152	GSM5965344	GSE199152
GSM5965345	d_02_ipf	g_02_pf	GSE199152	GSM5965345	GSE199152
GSM5965346	d_02_ipf	g_02_pf	GSE199152	GSM5965346	GSE199152
GSM5965347	d_02_ipf	g_02_pf	GSE199152	GSM5965347	GSE199152
GSM5965348	d_02_ipf	g_02_pf	GSE199152	GSM5965348	GSE199152
GSM5965349	d_01_control	g_01_control	GSE199152	GSM5965349	GSE199152
GSM5965351	d_01_control	g_01_control	GSE199152	GSM5965351	GSE199152
GSM5965353	d_02_ipf	g_02_pf	GSE199152	GSM5965353	GSE199152
GSM5965354	d_02_ipf	g_02_pf	GSE199152	GSM5965354	GSE199152
GSM5965355	d_02_ipf	g_02_pf	GSE199152	GSM5965355	GSE199152
GSM5965356	d_02_ipf	g_02_pf	GSE199152	GSM5965356	GSE199152
GSM5965357	d_02_ipf	g_02_pf	GSE199152	GSM5965357	GSE199152
GSM5965358	d_02_ipf	g_02_pf	GSE199152	GSM5965358	GSE199152
GSM5965359	d_02_ipf	g_02_pf	GSE199152	GSM5965359	GSE199152
GSM5965360	d_01_control	g_01_control	GSE199152	GSM5965360	GSE199152
ALF001	d_02_ipf	g_02_pf	GSE213001	GSM6568386	GSE213001
ALF008B	d_02_ipf	g_02_pf	GSE213001	GSM6568393	GSE213001
ALF008D	d_02_ipf	g_02_pf	GSE213001	GSM6568373	GSE213001
ALF009B	d_01_control	g_01_control	GSE213001	GSM6568375	GSE213001
ALF009C	d_01_control	g_01_control	GSE213001	GSM6568390	GSE213001
ALF010A	d_01_control	g_01_control	GSE213001	GSM6568449	GSE213001
ALF012A	d_01_control	g_01_control	GSE213001	GSM6568406	GSE213001
ALF012B	d_01_control	g_01_control	GSE213001	GSM6568451	GSE213001
ALF012E	d_01_control	g_01_control	GSE213001	GSM6568374	GSE213001
ALF012F	d_01_control	g_01_control	GSE213001	GSM6568403	GSE213001
ALF013A	d_01_control	g_01_control	GSE213001	GSM6568378	GSE213001
ALF013B	d_01_control	g_01_control	GSE213001	GSM6568318	GSE213001
ALF015B	d_02_ipf	g_02_pf	GSE213001	GSM6568364	GSE213001
ALF016B	d_02_ipf	g_02_pf	GSE213001	GSM6568405	GSE213001
ALF017A	d_01_control	g_01_control	GSE213001	GSM6568354	GSE213001
ALF017B	d_01_control	g_01_control	GSE213001	GSM6568343	GSE213001
ALF018B	d_02_ipf	g_02_pf	GSE213001	GSM6568381	GSE213001
ALF018D	d_02_ipf	g_02_pf	GSE213001	GSM6568397	GSE213001
ALF018E	d_02_ipf	g_02_pf	GSE213001	GSM6568369	GSE213001
ALF019B	d_02_ipf	g_02_pf	GSE213001	GSM6568436	GSE213001
ALF019D	d_02_ipf	g_02_pf	GSE213001	GSM6568416	GSE213001
ALF020A	d_01_control	g_01_control	GSE213001	GSM6568325	GSE213001
ALF020B	d_01_control	g_01_control	GSE213001	GSM6568367	GSE213001
ALF020C	d_01_control	g_01_control	GSE213001	GSM6568417	GSE213001
ALF020D	d_01_control	g_01_control	GSE213001	GSM6568382	GSE213001
ALF023B	d_02_ipf	g_02_pf	GSE213001	GSM6568398	GSE213001
ALF023D	d_02_ipf	g_02_pf	GSE213001	GSM6568346	GSE213001
ALF024A	d_01_control	g_01_control	GSE213001	GSM6568334	GSE213001
ALF024B	d_01_control	g_01_control	GSE213001	GSM6568362	GSE213001
ALF024C	d_01_control	g_01_control	GSE213001	GSM6568357	GSE213001
ALF025A	d_01_control	g_01_control	GSE213001	GSM6568427	GSE213001
ALF025B	d_01_control	g_01_control	GSE213001	GSM6568341	GSE213001
ALF025C	d_01_control	g_01_control	GSE213001	GSM6568453	GSE213001
ALF025D	d_01_control	g_01_control	GSE213001	GSM6568351	GSE213001
ALF026A	d_01_control	g_01_control	GSE213001	GSM6568389	GSE213001
ALF026B	d_01_control	g_01_control	GSE213001	GSM6568377	GSE213001
ALF026C	d_01_control	g_01_control	GSE213001	GSM6568355	GSE213001
ALF026D	d_01_control	g_01_control	GSE213001	GSM6568425	GSE213001
ALF026E	d_01_control	g_01_control	GSE213001	GSM6568412	GSE213001
ALF027B	d_02_ipf	g_02_pf	GSE213001	GSM6568450	GSE213001
ALF027D	d_02_ipf	g_02_pf	GSE213001	GSM6568342	GSE213001
ALF028C	d_02_ipf	g_02_pf	GSE213001	GSM6568441	GSE213001
ALF028D	d_02_ipf	g_02_pf	GSE213001	GSM6568352	GSE213001
ALF029B	d_02_ipf	g_02_pf	GSE213001	GSM6568418	GSE213001
ALF029D	d_02_ipf	g_02_pf	GSE213001	GSM6568435	GSE213001
ALF030A	d_01_control	g_01_control	GSE213001	GSM6568321	GSE213001
ALF030B	d_01_control	g_01_control	GSE213001	GSM6568388	GSE213001
ALF030C	d_01_control	g_01_control	GSE213001	GSM6568392	GSE213001
ALF030D	d_01_control	g_01_control	GSE213001	GSM6568411	GSE213001
ALF032B	d_02_ipf	g_02_pf	GSE213001	GSM6568328	GSE213001
ALF032D	d_02_ipf	g_02_pf	GSE213001	GSM6568402	GSE213001
ALF034A	d_01_control	g_01_control	GSE213001	GSM6568444	GSE213001
ALF034B	d_01_control	g_01_control	GSE213001	GSM6568414	GSE213001
ALF035B	d_02_ipf	g_02_pf	GSE213001	GSM6568356	GSE213001
ALF035D	d_02_ipf	g_02_pf	GSE213001	GSM6568404	GSE213001
ALF037B	d_02_ipf	g_02_pf	GSE213001	GSM6568330	GSE213001
ALF038B	d_02_ipf	g_02_pf	GSE213001	GSM6568396	GSE213001
ALF039B	d_02_ipf	g_02_pf	GSE213001	GSM6568387	GSE213001
ALF040B	d_02_ipf	g_02_pf	GSE213001	GSM6568323	GSE213001
ALF041B	d_02_ipf	g_02_pf	GSE213001	GSM6568394	GSE213001
ALF043B	d_02_ipf	g_02_pf	GSE213001	GSM6568423	GSE213001
ALF043D	d_02_ipf	g_02_pf	GSE213001	GSM6568350	GSE213001
ALF044A	d_01_control	g_01_control	GSE213001	GSM6568399	GSE213001
ALF044B	d_01_control	g_01_control	GSE213001	GSM6568445	GSE213001
ALF045B	d_02_ipf	g_02_pf	GSE213001	GSM6568331	GSE213001
ALF047B	d_02_ipf	g_02_pf	GSE213001	GSM6568366	GSE213001
ALF047D	d_02_ipf	g_02_pf	GSE213001	GSM6568376	GSE213001
ALF049A	d_01_control	g_01_control	GSE213001	GSM6568359	GSE213001
ALF049B	d_01_control	g_01_control	GSE213001	GSM6568353	GSE213001
ALF050A	d_01_control	g_01_control	GSE213001	GSM6568379	GSE213001
ALF050B	d_01_control	g_01_control	GSE213001	GSM6568349	GSE213001
ALF050C	d_01_control	g_01_control	GSE213001	GSM6568361	GSE213001
ALF050D	d_01_control	g_01_control	GSE213001	GSM6568371	GSE213001
